# SIDERITE: Unveiling Hidden Siderophore Diversity in the Chemical Space Through Digital Exploration

**DOI:** 10.1101/2023.08.31.555687

**Authors:** Ruolin He, Shaohua Gu, Jiazheng Xu, Xuejian Li, Haoran Chen, Zhengying Shao, Fanhao Wang, Jiqi Shao, Wen-Bing Yin, Long Qian, Zhong Wei, Zhiyuan Li

## Abstract

Siderophores, a highly diverse family of secondary metabolites, play a crucial role in facilitating the acquisition of the essential iron. However, the current discovery of siderophore relies largely on manual approaches. In this work, we introduced SIDERTE, a digitized siderophore information database containing 872 siderophore records with 649 unique structures. Leveraging this digitalized dataset, we gained a systematic overview of siderophores by their clustering patterns in the chemical space. Building upon this, we developed a functional group-based method for predicting new iron-binding molecules. Applying this method to 4,314 natural product molecules from TargetMol’s Natural Product Library for high throughput screening, we experimentally confirmed that 40 out of the 48 molecules predicted as siderophore candidates possessed iron-binding abilities. Expanding our approach to the COCONUT natural product database, we predicted a staggering 3,199 siderophore candidates, showcasing remarkable structure diversity that are largely unexplored. Our study provides a valuable resource for accelerating the discovery of novel iron-binding molecules and advancing our understanding towards siderophores.
