## Supplementary material for "SIDERITE: Unveiling Hidden Siderophore Diversity in the Chemical Space Through Digital Exploration": Table S3

### Sheet: Sheet1
Table S3. Ligand list used in siderophore discovery
SMILES	Ligand Type
CN(O)C=O	Hydroxamate
CN1CCC1C(=O)O	Alpha-Aminocarboxylate
Cc1cccc(O)c1O	Catecholate
Oc1ccccc1C2=NCCO2	Hydroxyphenyloxazoline
Oc1ccccc1C2=NCCS2	Hydroxyphenylthiazoline
CC(O)c1cnc[nH]1	Alpha-Hydroxyimidazole
CN(O)N=O	Diazeniumdiolate
O=Cc1ccc(O)c(O)c1	Catecholate
OC(=S)c1ccccn1
O=c1ccccn1O
O=c1cnccn1O
Oc1cccnc1C2=NCCC2
Oc1cccnc1C2=NCCS2
Oc1cccc2cccnc12	8-hydroxyquinoline
O=Nc1cc(C(=O)O)ccc1O	2-Nitrosophenol
