## Supplementary material for "SIDERITE: Unveiling Hidden Siderophore Diversity in the Chemical Space Through Digital Exploration": Table S6

### Sheet: Overview
Compound ID	CAS nmumber	Name	Water as solvent	DMSO as solvent	Positive in CAS tesd	Dark in color	Precipitates or turbidity	Max tanimoto similarity with known siderophores	COCONUT ID	SMILES	Ligand	Representative producer*	Producer type	Function*
1	1197-09-7	3',4'-Dihydroxyacetophenone	Y		Y			0.705882	CNP0310121	CC(=O)c1ccc(O)c(O)c1	Catecholate	Vincetoxicum atratum, Picea obovata	Plant	Unknown
2	2150-43-8	Methyl 3,4-dihydroxybenzoate	Y		Y			0.648649	CNP0279680	COC(=O)c1ccc(O)c(O)c1	Catecholate	Smilax bracteata, Rhododendron simsii	Plant	Antioxidant, neuroprotective
3	610-02-6	2,3,4-Trihydroxybenzoic acid	Y		Y			0.621622	CNP0165116	O=C(O)c1ccc(O)c(O)c1O	Catecholate (Trihydroxy)	Betula pendula, Plinia cauliflora, and Phaseolus vulgaris	Plant	Unknown
4	3943-89-3	Ethyl 3,4-dihydroxybenzoate	Y		Y			0.6	CNP0317918	CCOC(=O)c1ccc(O)c(O)c1	Catecholate	Liatris elegans, Xylocarpus granatum	Plant	Antioxidant, antibacterial, apoptosis inducer
5	149-91-7	Gallic Acid	Y		Y			0.538462	CNP0133244	O=C(O)c1cc(O)c(O)c(O)c1	Catecholate (Trihydroxy)	Escherichia coli, Saccharomyces cerevisiae, Visnea mocanera, Ardisia paniculata	Microbe/Plant	Antioxidant, anticancer, an EC 1.13.11.33 (arachidonate 15-lipoxygenase) inhibitor, an apoptosis inducer
6	488-17-5	3-Methylcatechol	Y		Y			0.514286	CNP0143209	Cc1cccc(O)c1O	Catecholate	Verbascum lychnitis and Apis cerana	Plant/Insect	Antioxidant
7	139-85-5	Protocatechualdehyde	Y		Y			0.513514	CNP0203672	O=Cc1ccc(O)c(O)c1	Catecholate	Visnea mocanera, Amomum subulatum	Plant	Anticancer
8	519-34-6	Maclurin	Y		Y			0.454545	CNP0119166	O=C(c1ccc(O)c(O)c1)c1c(O)cc(O)cc1O	Catecholate (Trihydroxy)	Garcinia multiflora, Garcinia assugu	Plant	Antioxidant
9	2255-50-7	Robustine		Y	Y			0.451613	CNP0130004	COc1c2ccoc2nc2c(O)cccc12	8-hydroxyquinoline	Haplophyllum bucharicum, Haplophyllum cappadocicum	Plant	Anti-inflammatory
10	59-00-7	Xanthurenic acid		Y	Y			0.440678	CNP0314213	O=C(O)c1cc(=O)c2cccc(O)c2[nH]1	8-hydroxyquinoline	Pseudomonas fluorescens, Vitis vinifera, Drosophila melanogaster, Homo sapiens	Microbe/Plant/Insect/Human	A metabotropic glutamate receptor agonist, an iron chelator, a vesicular glutamate transport inhibitor
11	79595-97-4	Norbergenin	Y		Y			0.4	CNP0114723	O=C1O[C@@H]2[C@@H](O)[C@H](O)[C@@H](CO)O[C@H]2c2c1cc(O)c(O)c2O	Catecholate (Trihydroxy)	Ardisia sanguinolenta, Mallotus japonicus	Plant	Unknown
12	99-24-1	Methyl gallate	Y		Y			0.4	CNP0110273	COC(=O)c1cc(O)c(O)c(O)c1	Catecholate (Trihydroxy)	Euphorbia teheranica, Euphorbia hyssopifolia	Plant	Antioxidant, anti-inflammatory
13	1260-17-9	Carminic acid	Y					0.394958	CNP0341679	Cc1c(C(=O)O)c(O)cc2c1C(=O)c1c(O)c([C@H]3O[C@H](CO)[C@@H](O)[C@H](O)[C@H]3O)c(O)c(O)c1C2=O	Catecholate	Dactylopius coccus	Insect	Dye
14	831-61-8	Ethyl gallate	Y		Y			0.375	CNP0276010	CCOC(=O)c1cc(O)c(O)c(O)c1	Catecholate (Trihydroxy)	Limonium axillare, Dimocarpus longan	Plant	Antioxidant, antiviral
15	131189-57-6	Cornuside	Y		Y			0.372093	CNP0189336	C=C[C@H]1[C@H](O[C@@H]2O[C@H](CO)[C@@H](O)[C@H](O)[C@H]2O)OC=C(C(=O)OC)[C@H]1CCOC(=O)c1cc(O)c(O)c(O)c1	Catecholate (Trihydroxy)	Cornus officinalis	Plant	Inhibitor of Methyltransferases
16	178762-28-2	Jineol	Y		Y			0.368421	CNP0265313	Oc1cnc2c(O)cccc2c1	8-hydroxyquinoline	Scolopendra subspinipes	Insect	Anticancer
17	121-79-9	Propyl gallate	Y		Y			0.352941	CNP0265257	CCCOC(=O)c1cc(O)c(O)c(O)c1	Catecholate (Trihydroxy)	Alchornea glandulosa, Mangifera indica, and Zea mays	Plant	Antioxidant
18	484-76-4	Okanin		Y	Y			0.34375	CNP0132848	O=C(C=Cc1ccc(O)c(O)c1)c1ccc(O)c(O)c1O	Catecholate (Trihydroxy)	Acacia implexa, Acacia concurrens	Plant	Inhibitor of enzyme
19	65841-10-3	Methyl 3-bromo-4,5-dihydroxybenzoate		Y	Y			0.340426	CNP0266576	COC(=O)c1cc(O)c(O)c(Br)c1	Catecholate	Leathesia marina, Rhodomela confervoides	Algae	Unknown
20	72-48-0	Alizarin		Y		Y	Y	0.326316	CNP0309152	O=C1c2ccccc2C(=O)c2c1ccc(O)c2O	Catecholate	Oldenlandia umbellata, Rubia alata	Plant	Chromophore, dye
21	13677-79-7	3,4,5-Trihydroxybenzaldehyde		Y	Y			0.318182	CNP0306277	O=Cc1cc(O)c(O)c(O)c1	Catecholate (Trihydroxy)	Streptomyces lincolnensis, Geum japonicum	Microbe/Plant	Antioxidant, anticancer
22	53209-27-1	2'-O-galloylhyperin		Y	Y			0.314917	CNP0120761	O=C(O[C@H]1[C@H](Oc2c(-c3ccc(O)c(O)c3)oc3cc(O)cc(O)c3c2=O)O[C@H](CO)[C@H](O)[C@@H]1O)c1cc(O)c(O)c(O)c1	Catecholate (Trihydroxy)	Mosquitoxylum jamaicense, Euphorbia esula	Plant	Unknown
23	18483-17-5	1,3,6-tri-O-galloyl-beta-D-glucose		Y	Y			0.313187	CNP0107664	O=C(OC[C@H]1O[C@@H](OC(=O)c2cc(O)c(O)c(O)c2)[C@H](O)[C@@H](OC(=O)c2cc(O)c(O)c(O)c2)[C@@H]1O)c1cc(O)c(O)c(O)c1	Catecholate (Trihydroxy)	Euphorbia lunulata	Plant	Antioxidant
24	96574-01-5	Salvianolic acid A	Y				Y	0.307143	CNP0232078	O=C(/C=C/c1ccc(O)c(O)c1/C=C/c1ccc(O)c(O)c1)O[C@H](Cc1ccc(O)c(O)c1)C(=O)O	Catecholate	Salvia miltiorrhiza, Salvia flava	Plant	Antioxidant
25	1034-01-1	Octyl gallate		Y	Y			0.299065	CNP0263670	CCCCCCCCOC(=O)c1cc(O)c(O)c(O)c1	Catecholate (Trihydroxy)	Terminalia bellerica	Plant	Antioxidant
26	122965-41-7	galloylpaeoniflorin	Y		Y			0.292553	CNP0334271	C[C@@]12C[C@@]3(O)O[C@@H](O1)[C@]1(COC(=O)c4ccccc4)[C@H]3C[C@@]12O[C@@H]1O[C@H](COC(=O)c2cc(O)c(O)c(O)c2)[C@@H](O)[C@H](O)[C@H]1O	Catecholate (Trihydroxy)	Paeonia lactiflora, Paeonia veitchii	Plant	Unknown
27	23094-69-1	Corilagin	Y		Y			0.290456	CNP0154709	O=C(O[C@@H]1O[C@@H]2COC(=O)c3cc(O)c(O)c(O)c3-c3c(cc(O)c(O)c3O)C(=O)O[C@H]([C@H]1O)[C@@H]2O)c1cc(O)c(O)c(O)c1	Catecholate (Trihydroxy)	Euphorbia fischeriana, Euphorbia hyssopifolia	Plant	An antihypertensive agent, an EC 3.4.15.1 (peptidyl-dipeptidase A) inhibitor, a non-steroidal anti-inflammatory drug and an antioxidant
28	23725-05-5	Chebulic acid	Y		Y			0.285714	CNP0140201	O=C(O)C[C@H](C(=O)O)[C@H]1c2c(cc(O)c(O)c2O)C(=O)O[C@@H]1C(=O)O	Catecholate	Terminalia chebula, Terminalia citrina, and Phyllanthus emblica	Plant	Unknown
29	72-80-0	Chlorquinaldol		Y	Y			0.28125	CNP0041269	Cc1ccc2c(Cl)cc(Cl)c(O)c2n1	8-hydroxyquinoline	Synthetic	Synthetic	Antifungal and antibacterial
30	79886-50-3	1,2,3,6-tetrakis-O-galloyl-beta-D-glucose	Y		Y			0.280899	CNP0209290	O=C(OC[C@H]1O[C@@H](OC(=O)c2cc(O)c(O)c(O)c2)[C@H](OC(=O)c2cc(O)c(O)c(O)c2)[C@@H](OC(=O)c2cc(O)c(O)c(O)c2)[C@@H]1O)c1cc(O)c(O)c(O)c1	Catecholate (Trihydroxy)	Castanea crenata, Quercus aliena	Plant	Unknown
31	81-54-9	Purpurin		Y		Y	Y	0.28	CNP0232100	O=C1c2ccccc2C(=O)c2c(O)c(O)cc(O)c21	Catecholate (Trihydroxy)	Rubia argyi, Cinchona calisaya	Plant	Inhibitor of enzyme
32	469-32-9	Hamamelofuranose 2'5'-digallate	Y		Y			0.276074	CNP0176927	O=C[C@@](O)(COC(=O)c1cc(O)c(O)c(O)c1)[C@H](O)[C@H](O)COC(=O)c1cc(O)c(O)c(O)c1	Catecholate (Trihydroxy)	Hamamelis virginiana, Liquidambar formosana	Plant	Antioxidant
33	80368-74-7	3-Hydroxymorindone		Y		Y		0.268657	CNP0187750	Cc1c(O)cc2c(c1O)C(=O)c1ccc(O)c(O)c1C2=O	Catecholate	Pentas suswaensis, Morinda citrifolia	Plant	Unknown
34	14937-32-7	Pentagalloylglucose		Y	Y			0.265306	CNP0115418	O=C(OC[C@H]1O[C@@H](OC(=O)c2cc(O)c(O)c(O)c2)[C@H](OC(=O)c2cc(O)c(O)c(O)c2)[C@@H](OC(=O)c2cc(O)c(O)c(O)c2)[C@@H]1OC(=O)c1cc(O)c(O)c(O)c1)c1cc(O)c(O)c(O)c1	Catecholate (Trihydroxy)	Quercus aliena, Cercidiphyllum japonicum	Plant	Antiangiogenic, Inhibitor of enzyme
35	65995-64-4	Punicalin		Y	Y			0.258303	CNP0187060	O=C1OC[C@H]2OC(O)[C@H](O)[C@@H](O)[C@@H]2OC(=O)c2cc(O)c(O)c(O)c2-c2c(O)c(O)c3oc(=O)c4c(c(O)c(O)c5oc(=O)c2c3c54)-c2c1cc(O)c(O)c2O	Catecholate	Pomegranate	Plant	Unknown
36	52591-18-1	Galdosol		Y	Y			0.232143	CNP0117604	CC(C)c1cc2c(c(O)c1O)C13CCCC(C)(C)C1C(OC3=O)C2=O	Catecholate	Salvia officinalis	Plant	Anticancer
37	3650-09-7	Carnosic acid		Y			Y	0.227273	CNP0270881	CC(C)c1cc2c(c(O)c1O)[C@@]1(C(=O)O)CCCC(C)(C)[C@@H]1CC2	Catecholate	Salvia tomentosa, Illicium verum	Plant	Antiangiogenic, anticancer, antioxidant and anti-HIV activity
38	116709-70-7	Glycyrrhisoflavone		Y	Y			0.226562	CNP0308288	CC(C)=CCc1cc(-c2coc3cc(O)cc(O)c3c2=O)cc(O)c1O	Catecholate	Psorothamnus arborescens	Plant	Unknown
39	65995-63-3	Punicalagin	Y		Y			0.2263	CNP0273825	O=C1O[C@H]2[C@@H]3OC(=O)c4cc(O)c(O)c(O)c4-c4c(O)c(O)c5oc(=O)c6c(c(O)c(O)c7oc(=O)c4c5c76)-c4c(cc(O)c(O)c4O)C(=O)OC[C@H]3OC(O)[C@@H]2OC(=O)c2cc(O)c(O)c(O)c2-c2c1cc(O)c(O)c2O	Catecholate (Trihydroxy)	Terminalia chebula, Terminalia citrina	Plant	Unknown
40	5957-80-2	Carnosol		Y	Y			0.214286	CNP0240895	CC(C)c1cc2c(c(O)c1O)[C@@]13CCCC(C)(C)[C@@H]1C[C@@H]2OC3=O	Catecholate	Salvia tomentosa, Podocarpus rumphii	Plant	Antioxidant, anti-inflammatory, cancer-preventive, anticancer, protease-inhibitor
41	107316-88-1	Demethylzeylasteral		Y			Y	0.210884	CNP0237490	C[C@@]1(C(=O)O)CC[C@]2(C)CC[C@]3(C)C4=CC(=O)c5c(cc(O)c(O)c5C=O)[C@]4(C)CC[C@@]3(C)[C@@H]2C1	Catecholate	Tripterygium regelii, Tripterygium hypoglaucum, and Tripterygium wilfordii	Plant	An EC 2.4.1.17 (glucuronosyltransferase) inhibitor, an immunosuppressive agent, an antiinflammatory agent and a nephroprotective agent
42	80225-53-2	Rosmanol		Y	Y			0.210526	CNP0255946	CC(C)c1cc2c(c(O)c1O)[C@@]13CCCC(C)(C)[C@@H]1[C@H](OC3=O)[C@H]2O	Catecholate	Salvia tomentosa, Lepechinia salviae	Plant	Unknown
43	93380-12-2	Epirosmanol		Y	Y			0.210526	CNP0255946	CC(C)c1cc2c(c(O)c1O)[C@]13CCCC(C)(C)[C@@H]1[C@H](OC3=O)[C@@H]2O	Catecholate	Illicium verum, Cinnamomum verum	Plant	Unknown
44	31271-07-5	gamma-Mangostin		Y			Y	0.205882	CNP0198756	CC(C)=CCc1c(O)cc2oc3cc(O)c(O)c(CC=C(C)C)c3c(=O)c2c1O	Catecholate	Hypericum androsaemum, Garcinia xipshuanbannaensis	Plant	Inhibitor of enzyme
45	113085-62-4	7-O-Methylrosmanol		Y	Y			0.205128	CNP0332681	CO[C@H]1c2cc(C(C)C)c(O)c(O)c2[C@@]23CCCC(C)(C)[C@@H]2[C@@H]1OC3=O	Catecholate	Lepechinia urbanii, Salvia aurea	Plant	Unknown
46	76996-27-5	Garcinone C		Y	Y			0.202899	CNP0270229	CC(C)=CCc1c(O)cc2oc3cc(O)c(O)c(CCC(C)(C)O)c3c(=O)c2c1O	Catecholate	Garcinia xipshuanbannaensis, Garcinia mangostana	Plant	Inhibitor of enzyme
47	12542-36-8	Gossypol acetic acid		Y	Y			0.1875	CNP0394487	CC(=O)O.Cc1cc2c(C(C)C)c(O)c(O)c(C=O)c2c(O)c1-c1c(C)cc2c(C(C)C)c(O)c(O)c(C=O)c2c1O	Catecholate	Malva pseudolavatera, Hibiscus syriacus	Plant	Anticancer
48	303-45-7	Gossypol		Y	Y			0.178723	CNP0394487	Cc1cc2c(C(C)C)c(O)c(O)c(C=O)c2c(O)c1-c1c(C)cc2c(C(C)C)c(O)c(O)c(C=O)c2c1O	Catecholate	Malva pseudolavatera, Hibiscus syriacus	Plant	Plant toxin, a male oral contraceptive in China, antimalarial
* Refer to PubChem
