## Supplementary material for "SIDERITE: Unveiling Hidden Siderophore Diversity in the Chemical Space Through Digital Exploration": Table S7

### Sheet: Sheet1
Water as solvent (OD6300)
	Without CAS in 0h			With CAS in 0h			With CAS in 1h			With CAS in 2h
Compound	Replicate 1	Replicate 2	Replicate 3	Replicate 1	Replicate 2	Replicate 3	Replicate 1	Replicate 2	Replicate 3	Replicate 1	Replicate 2	Replicate 3
1	0.0381	0.0377	0.0393	0.0769	0.0772	0.0767	0.0751	0.0756	0.0752	0.0748	0.0748	0.0748
2	0.0372	0.0367	0.039	0.1619	0.1626	0.1688	0.1501	0.1532	0.1525	0.1391	0.1412	0.1386
3	0.0374	0.0374	0.0373	0.0952	0.0956	0.096	0.0924	0.0924	0.0931	0.0902	0.0902	0.0909
4	0.0373	0.0375	0.0371	0.1216	0.1212	0.1236	0.1289	0.1234	0.1334	0.1269	0.1272	0.1212
5	0.0372	0.0371	0.0372	0.078	0.0793	0.0786	0.077	0.0781	0.0777	0.0772	0.0781	0.0778
6	0.0458	0.0458	0.0458	0.3062	0.3116	0.3109	0.2883	0.2921	0.2897	0.285	0.2872	0.2849
7	0.0373	0.0371	0.0374	0.0537	0.058	0.0583	0.0535	0.0576	0.0579	0.0536	0.0575	0.0581
8	0.0399	0.0407	0.042	0.0739	0.0747	0.0745	0.0896	0.0908	0.0913	0.1062	0.1064	0.1075
11	0.037	0.0374	0.0372	0.0588	0.0626	0.0577	0.0581	0.062	0.0575	0.0581	0.062	0.0573
12	0.0372	0.0374	0.0382	0.0565	0.0566	0.0565	0.057	0.0568	0.0566	0.0581	0.0569	0.0572
13	0.0365	0.0364	0.0371	0.5241	0.5272	0.5257	0.52	0.5237	0.521	0.5189	0.5229	0.5203
14	0.0368	0.0373	0.0371	0.2498	0.2379	0.2263	0.2334	0.2188	0.2086	0.2124	0.1997	0.1902
15	0.0423	0.038	0.0378	0.0898	0.0854	0.0853	0.0847	0.084	0.084	0.0854	0.0852	0.0847
16	0.0395	0.0399	0.0412	0.0775	0.0793	0.0778	0.0771	0.0794	0.078	0.0758	0.0768	0.0757
17	0.0377	0.0379	0.0388	0.0626	0.0631	0.0641	0.0631	0.0636	0.0639	0.0635	0.0639	0.0647
24	0.0377	0.0377	0.0378	0.4937	0.5268	0.5394	0.4676	0.5217	0.5381	0.437	0.5114	0.5281
26	0.0366	0.0369	0.0364	0.1078	0.1083	0.1073	0.1081	0.1081	0.1074	0.1085	0.1084	0.1077
27	0.0376	0.0373	0.0372	0.2432	0.248	0.2572	0.2816	0.2831	0.2921	0.2827	0.2887	0.3009
28	0.0382	0.0384	0.0394	0.0585	0.0588	0.0591	0.0582	0.0589	0.0588	0.0582	0.0588	0.0587
30	0.037	0.0376	0.0384	0.2704	0.2664	0.221	0.295	0.2754	0.2458	0.3219	0.3071	0.2613
32	0.0399	0.0381	0.038	0.0548	0.0544	0.0544	0.0553	0.0549	0.0546	0.0561	0.0557	0.0556
39	0.0412	0.0406	0.0405	0.2721	0.3601	0.2825	0.266	0.3363	0.2597	0.2587	0.325	0.2471
Control of water	0.037	0.0386	0.0371	0.5312	0.5314	0.5288	0.5272	0.5265	0.5236	0.5245	0.5241	0.521
Empty plates	0.0421	0.0421	0.042	0.0423	0.0422	0.0436	0.0423	0.0422	0.0422	0.0423	0.0422	0.0422
DMSO as solvent (OD6300)
	Without CAS in 0h			With CAS in 0h			With CAS in 1h			With CAS in 2h
Compound	Replicate 1	Replicate 2	Replicate 3	Replicate 1	Replicate 2	Replicate 3	Replicate 1	Replicate 2	Replicate 3	Replicate 1	Replicate 2	Replicate 3
9	0.0427	0.0427	0.0429	0.1047	0.1074	0.108	0.1088	0.1116	0.1119	0.1082	0.1106	0.1124
10	0.0433	0.0429	0.0431	0.1126	0.11	0.1095	0.1087	0.1113	0.1091	0.1051	0.1053	0.1082
18	0.0472	0.0474	0.0479	0.0997	0.1033	0.1011	0.1013	0.101	0.1014	0.1008	0.1011	0.1019
19	0.0427	0.0428	0.0432	0.0731	0.0756	0.074	0.0733	0.0739	0.0743	0.0733	0.074	0.0742
20	0.3527	0.354	0.3611	0.6675	0.779	0.7608	0.7117	0.8021	0.7958	0.6968	0.79	0.7687
21	0.0813	0.0824	0.0813	0.1651	0.1647	0.1648	0.1668	0.1662	0.1671	0.1676	0.1675	0.1678
22	0.0431	0.0429	0.0428	0.0871	0.0859	0.0857	0.086	0.0847	0.0844	0.086	0.0863	0.084
23	0.0414	0.043	0.0426	0.0798	0.0802	0.0805	0.0789	0.0802	0.0805	0.079	0.0801	0.0803
25	0.0432	0.0489	0.0437	0.065	0.0722	0.0672	0.0655	0.0728	0.0679	0.0642	0.0729	0.0666
29	0.0446	0.0443	0.0443	0.1374	0.1406	0.1417	0.1423	0.145	0.1463	0.1399	0.1441	0.1441
31	0.044	0.0439	0.0437	0.7504	0.7702	0.7361	0.766	0.7435	0.7908	0.7745	0.8199	0.7919
33	0.0607	0.0646	0.0612	0.4173	0.4136	0.4282	0.4051	0.4163	0.435	0.4066	0.4106	0.4314
34	0.0426	0.0423	0.0426	0.0741	0.074	0.0739	0.0738	0.0735	0.073	0.0729	0.073	0.0726
35	0.0428	0.0427	0.0427	0.1043	0.1046	0.1057	0.0997	0.1086	0.1019	0.0993	0.0984	0.1011
36	0.0447	0.0446	0.0446	0.106	0.1068	0.1077	0.1144	0.1159	0.1162	0.122	0.123	0.1233
37	0.0427	0.0422	0.0426	0.3637	0.3801	0.3647	0.3779	0.3931	0.3806	0.3689	0.3835	0.3789
38	0.0422	0.0422	0.0423	0.1738	0.1765	0.1775	0.177	0.1783	0.1788	0.1738	0.1736	0.1758
40	0.0425	0.0427	0.0432	0.1359	0.1401	0.1374	0.1308	0.1335	0.1316	0.1243	0.1262	0.1256
41	0.0434	0.0433	0.0438	0.3788	0.3859	0.3917	0.3781	0.4093	0.4455	0.437	0.4856	0.5429
42	0.0432	0.0432	0.043	0.1903	0.1899	0.1964	0.2003	0.2021	0.2041	0.1935	0.1948	0.1994
43	0.044	0.0434	0.0429	0.1303	0.1293	0.1394	0.1408	0.14	0.1498	0.1421	0.1399	0.1492
44	0.0434	0.0437	0.0438	0.8194	0.5499	0.7068	0.8141	0.5915	0.7258	0.7452	0.5629	0.6817
45	0.0424	0.0425	0.0425	0.1562	0.1561	0.1511	0.1546	0.1576	0.1518	0.1472	0.1491	0.1428
46	0.043	0.0445	0.0433	0.1538	0.1525	0.1528	0.1549	0.1584	0.1557	0.1559	0.1579	0.157
47	0.0481	0.0486	0.0492	0.1491	0.1582	0.1517	0.1532	0.1628	0.1565	0.1533	0.1603	0.1563
48	0.053	0.0531	0.0532	0.1611	0.1388	0.1395	0.1596	0.1497	0.1497	0.1582	0.1476	0.1442
Control of DMSO	0.0431	0.043	0.0431	0.3669	0.3674	0.368	0.3606	0.3579	0.3563	0.3493	0.3489	0.3488
Empty plates	0.0423	0.0418	0.042	0.0425	0.0418	0.0418	0.0425	0.0418	0.0418	0.0425	0.0418	0.0418
